# Inhibition of Mul1-mediated ubiquitination promotes mitochondria-associated translation

**DOI:** 10.1101/2021.07.28.454107

**Authors:** Yuan Gao, Maria Dafne Cardamone, Julian Kwan, Joseph Orofino, Ryan Hekman, Shawn Lyons, Andrew Emili, Valentina Perissi

## Abstract

G-Protein Pathway Suppressor 2 (GPS2) was recently identified as an endogenous inhibitor of non-proteolytic ubiquitination mediated by the E2 ubiquitin-conjugating enzyme Ubc13. GPS2-mediated restriction of K63 ubiquitination is associated with the regulation of insulin signaling, inflammation and mitochondria-nuclear communication, however a detailed understanding of the targets of GPS2/Ubc13 activity is currently lacking, Here, we have dissected the GPS2-regulated K63 ubiquitome in mouse embryonic fibroblasts and human breast cancer cells, unexpectedly finding an enrichment for proteins involved in RNA binding and translation. Characterization of putative targets, including the RNA-binding protein PABPC1 and translation factor eiF3m, revealed a strategy for regulating the mitochondria-associated translation of selected mRNAs via Mul1-mediated ubiquitination. Our data indicate that removal of GPS2-mediated inhibition, either via genetic deletion or stress-induced nuclear translocation, promotes the ubiquitination of mitochondria-associated translation factors leading to increased expression of an adaptive antioxidant program. In light of GPS2 role in nuclear-mitochondria communication, these findings reveal an exquisite regulatory network for modulating mitochondrial gene expression through spatially coordinated transcription and translation.
