## Supplementary material for "Inhibition of Mul1-mediated ubiquitination promotes mitochondria-associated translation": Supp Table 2

### Sheet: mito RNAseq
Gene	BaseMean	Log2 FC(KO/WT)	lfcSE	Stat	P-value*
Tmlhe	354.286	7.76353	0.600636	12.9255	3.23196e-38
Fahd2a	22.6374	5.94944	1.20767	4.92637	8.37703e-07
Gldc	145.533	5.81419	0.571957	10.1654	2.82852e-24
Abat	129.858	5.29495	0.680391	7.78222	7.12602e-15
Nat8l	4.95623	4.63654	1.79148	2.5881	0.0096507
Slc25a21	6.29124	4.03928	1.41944	2.84568	0.00443166
AA467197	23.136	3.43963	0.878512	3.91529	9.02946e-05
Ldhd	10.3761	3.43519	1.51325	2.27008	0.0232028
Slc25a48	39.1715	3.07738	0.785563	3.91742	8.95009e-05
Glyctk	20.9868	2.86544	0.798312	3.58938	0.000331468
Aldh1l1	143.238	2.69445	0.780444	3.45246	0.000555499
Acaa1b	14.0191	2.42389	0.910185	2.66308	0.00774299
Cmpk2	250.291	2.39463	1.35517	1.76704	0.0772216
Gm4952	14.8248	2.27992	0.936181	2.43534	0.0148777
Bok	217.526	2.23708	0.561944	3.98097	6.86348e-05
Ephx2	19.5368	2.18227	0.844997	2.58257	0.00980667
Aadat	17.2795	2.17694	0.980099	2.22115	0.0263411
Cox7a1	4.70271	2.10366	1.21414	1.73264	0.08316
2310061I04Rik	454.578	2.07331	0.362603	5.71784	1.07887e-08
Prss35	87.9628	1.90107	0.787577	2.41383	0.015786
Bdh1	28.5684	1.87292	0.725058	2.58313	0.00979097
Car5b	367.371	1.82522	0.321529	5.67668	1.37337e-08
Sqor	586.444	1.80901	0.287835	6.28488	3.28116e-10
Htatip2	107.273	1.73175	0.40596	4.26581	1.9918e-05
Acsl6	235.839	1.70587	0.498036	3.4252	0.000614345
Abcd2	139.562	1.66912	0.571753	2.91931	0.00350804
Ucp2	191.77	1.64425	0.570193	2.88367	0.0039307
Dhtkd1	251.955	1.59537	0.392531	4.06431	4.81739e-05
Bik	14.4117	1.58787	0.911341	1.74235	0.0814479
Lactb	474.248	1.57614	0.327228	4.81665	1.45989e-06
Acot11	62.9728	1.56391	0.810641	1.92922	0.0537031
Slc25a45	66.3303	1.5227	0.553936	2.74888	0.00597994
Tcaim	225.907	1.4906	0.322842	4.61713	3.89088e-06
Gpx1	2634.87	1.43506	0.356665	4.02355	5.73273e-05
Cbr3	111.721	1.43477	0.43533	3.29582	0.000981354
Slc25a23	409.006	1.35566	0.463848	2.92263	0.00347089
Exog	652.745	1.34698	0.267297	5.03928	4.67292e-07
Sardh	994.757	1.28606	0.437079	2.94239	0.00325688
Mrps34	235.809	1.28219	0.389221	3.29425	0.000986846
Fahd1	240.251	1.265	0.373403	3.38778	0.000704616
Pdk4	83.687	1.26389	0.48392	2.61177	0.00900751
Phyh	266.895	1.21301	0.416544	2.91209	0.00359025
Fmc1	214.686	1.18748	0.42882	2.76918	0.00561984
Acacb	285.874	1.18667	0.588263	2.01725	0.0436695
Hoga1	87.3182	1.17751	0.538739	2.18567	0.0288396
Timm8b	701.181	1.16088	0.367025	3.16294	0.00156185
Amt	73.5415	1.14583	0.528866	2.16659	0.0302665
Mthfsl	65.9506	1.13526	0.492813	2.30363	0.0212436
Armcx6	290.16	1.12356	0.525216	2.13924	0.0324165
Sod2	1424.91	1.07223	0.349806	3.06522	0.00217513
Endog	59.3818	1.07151	0.443162	2.41787	0.0156117
Nthl1	293.448	1.02317	0.374622	2.7312	0.00631046
Acaa1a	1625.06	1.02173	0.346661	2.94735	0.0032051
Hsd17b10	1534.84	1.01148	0.308136	3.28257	0.00102865
Arg2	37.2506	1.01096	0.501139	2.01733	0.0436614
Ecsit	461.31	0.989993	0.39031	2.53643	0.0111991
2300009A05Rik	35.5772	0.956438	0.503846	1.89827	0.0576601
Gfer	887.631	0.954306	0.343438	2.77868	0.00545797
Echdc3	110.581	0.945885	0.375404	2.51965	0.0117472
Uqcrc1	6227.68	0.942366	0.330496	2.85137	0.00435319
Nmnat3	125.671	0.936699	0.376224	2.48974	0.0127837
Mrpl14	509.055	0.935207	0.337065	2.77456	0.00552768
Uqcc2	1193.55	0.918798	0.398928	2.30317	0.0212694
Ndufv2	2083.19	0.903172	0.378209	2.38802	0.0169393
Ndufaf7	802.124	0.892948	0.316978	2.81707	0.00484645
Mcrip2	147.244	0.883464	0.418872	2.10915	0.0349316
Romo1	553.661	0.870624	0.38445	2.2646	0.0235373
Mrpl28	2197.99	0.869143	0.371681	2.33841	0.019366
Slc25a10	1271.91	0.86798	0.431641	2.01088	0.0443377
Bcl2	332.184	0.867436	0.272124	3.18766	0.00143431
Mrps18a	1166.54	0.854547	0.291849	2.92804	0.00341101
Alas1	1473.32	0.843283	0.280648	3.00477	0.00265782
Sfxn5	340.079	0.826834	0.31858	2.59538	0.00944869
Bckdhb	489.178	0.822053	0.328375	2.50339	0.0123009
Aldh2	7715.58	0.806188	0.336479	2.39595	0.0165773
Ndufb10	1512.08	0.803013	0.405273	1.98141	0.0475449
Fh1	2487.76	0.798481	0.277879	2.87349	0.00405968
Surf1	637.32	0.797012	0.284997	2.79657	0.0051649
Clpp	1254.29	0.797006	0.347319	2.29474	0.0217481
Mpv17l	100.423	0.794427	0.471766	1.68394	0.0921925
Acad11	671.966	0.784584	0.316774	2.47679	0.0132569
Mrpl4	916.955	0.783399	0.32772	2.39045	0.0168277
Fdx1	391.035	0.779134	0.363571	2.14301	0.0321126
Acad8	696.765	0.768009	0.283499	2.70904	0.00674782
Cebpzos	168.001	0.75954	0.386989	1.96269	0.049682
Pdk3	1378.82	0.757858	0.24468	3.09734	0.00195266
Serac1	330.693	0.756313	0.447028	1.69187	0.090671
Mrps18b	579.774	0.750792	0.356672	2.10499	0.0352918
Mgst3	311.985	0.742933	0.436604	1.70162	0.0888271
Ndufb2	162.75	0.741003	0.318887	2.32371	0.0201408
Mtfmt	317.872	0.724535	0.290451	2.49452	0.0126128
Sfxn4	96.5671	0.714208	0.395479	1.80593	0.0709287
Ndufa11	580.737	0.695971	0.388456	1.79163	0.0731915
Aldh3a2	2015.89	0.695165	0.343487	2.02384	0.0429862
Polq	1639.26	0.684359	0.378771	1.80679	0.0707952
Armcx2	5311.89	0.671412	0.289681	2.31776	0.0204621
Pnkd	726.004	0.669364	0.273623	2.4463	0.0144332
Mrpl18	1344.45	0.66789	0.381099	1.75254	0.0796812
Pif1	748.876	0.663853	0.390215	1.70125	0.0888965
Akr1b10	411.724	0.66145	0.356016	1.85792	0.0631799
Smim26	119.023	0.660525	0.334107	1.97699	0.0480429
Nme6	516.66	0.650512	0.349072	1.86355	0.0623853
Spr	943.541	0.645272	0.311034	2.0746	0.0380237
Myo19	878.652	0.643218	0.369251	1.74195	0.0815166
Polg2	139.278	0.642879	0.366164	1.75571	0.0791375
Mocs1	508.778	0.642394	0.320758	2.00274	0.0452054
Osgepl1	160.257	0.638087	0.298345	2.13875	0.0324556
Timm29	1759.88	0.634883	0.28184	2.25263	0.0242824
Timm17b	866.857	0.633375	0.318791	1.98681	0.046944
Eci1	1015.51	0.630476	0.336115	1.87578	0.0606857
Ccdc51	350.129	0.627781	0.332401	1.88862	0.0589421
Bcl2l2	494.181	0.611808	0.349733	1.74936	0.0802291
Mrpl15	1243.43	0.610735	0.327191	1.8666	0.0619574
Acadm	1539.5	0.603897	0.310049	1.94775	0.0514453
Armcx3	1015.55	0.590941	0.343324	1.72123	0.0852085
Amacr	499.269	0.58659	0.354006	1.65701	0.0975183
Mrps22	1261.74	0.583085	0.256031	2.2774	0.0227621
Pdhx	875.557	0.56609	0.295128	1.91812	0.0550963
Rhot2	664.054	0.563062	0.295504	1.90543	0.0567239
Idh3g	2254.83	0.555667	0.276985	2.00613	0.0448427
Pdha1	4758.03	0.546582	0.299742	1.82351	0.0682267
Sdhd	3232.7	0.539176	0.287665	1.87432	0.0608866
Higd2a	869.722	0.538849	0.31895	1.68944	0.0911342
Ptrh2	1316.45	0.532565	0.312091	1.70644	0.0879254
Micos13	842.622	0.528064	0.300772	1.7557	0.0791398
Eci2	1094.63	0.528045	0.298529	1.76883	0.0769228
Mrpl44	619.254	0.523966	0.317194	1.65188	0.0985595
Dlat	2955.67	0.51524	0.307485	1.67566	0.0938052
BC003965	484.75	0.510919	0.275278	1.85601	0.0634522
Ndufb11	1446.01	0.507777	0.269491	1.88421	0.0595371
Mrm2	309.909	0.50458	0.288445	1.74931	0.0802367
Dhx30	3917.81	0.503258	0.264563	1.90222	0.0571423
Mterf4	390.128	0.486886	0.270519	1.79983	0.0718882
Oat	4591.72	0.480686	0.265554	1.81012	0.0702767
Mrpl3	1804.02	0.474231	0.281532	1.68447	0.0920918
Clpx	1807.77	0.458333	0.27501	1.66661	0.0955923
Stard7	2598.53	0.454032	0.265408	1.7107	0.0871372
Grsf1	3458.32	0.436875	0.246757	1.77047	0.076649
Twnk	1748.48	-0.429096	0.255814	-1.67738	0.0934691
Mipep	702.631	-0.457629	0.261615	-1.74925	0.0802478
Echs1	955.709	-0.461797	0.258864	-1.78394	0.074434
Trmt1	2728.05	-0.478824	0.282605	-1.69432	0.0902039
Aifm2	891.993	-0.484323	0.284552	-1.70206	0.0887449
Cry1	1274.58	-0.4913	0.291558	-1.68509	0.0919715
Tfam	2619.77	-0.492104	0.242259	-2.03131	0.0422231
Etfdh	2370.32	-0.496809	0.250515	-1.98315	0.0473509
Polb	991.828	-0.507141	0.300069	-1.69008	0.0910123
Tmem14c	2370.67	-0.507775	0.269165	-1.88648	0.0592302
Nrd1	9900.74	-0.532014	0.303002	-1.75581	0.0791214
Timm44	2508.78	-0.542942	0.269438	-2.01509	0.0438947
Ybey	222.149	-0.546399	0.304296	-1.79562	0.0725551
Ndufs4	1685.25	-0.567452	0.3166	-1.79233	0.07308
Mpv17l2	784.227	-0.569888	0.339976	-1.67626	0.0936871
Micu3	421.518	-0.571321	0.335675	-1.70201	0.0887541
Atpsckmt	517.848	-0.576241	0.325615	-1.7697	0.0767768
Cdk5rap1	486.502	-0.580267	0.271838	-2.13461	0.0327929
Slc25a15	679.441	-0.584404	0.254142	-2.29952	0.0214756
Adck1	327.332	-0.599748	0.304036	-1.97262	0.0485389
Tmem65	2253.73	-0.612068	0.365789	-1.67328	0.0942718
Lactb2	1555.69	-0.616908	0.373007	-1.65388	0.098152
Ndufb8	1799.73	-0.622111	0.367639	-1.69218	0.0906116
Tsfm	1249.85	-0.6309	0.362911	-1.73844	0.0821328
Echdc1	192.703	-0.634457	0.334575	-1.89631	0.0579197
Coa3	727.269	-0.638722	0.33501	-1.90657	0.0565757
Slc25a26	230.443	-0.646759	0.333935	-1.93678	0.0527718
Wars2	594.517	-0.64777	0.31204	-2.07592	0.0379015
Acaa2	1023.71	-0.653073	0.247169	-2.64221	0.00823671
Slc25a44	1627.92	-0.656581	0.296002	-2.21817	0.0265435
Trit1	467.253	-0.658867	0.300107	-2.19544	0.0281318
Gtpbp6	255.086	-0.659867	0.337023	-1.95793	0.0502381
Micu2	2047.69	-0.671649	0.283428	-2.36973	0.0178009
Gpx4	4637.47	-0.683408	0.337517	-2.02481	0.0428867
Bloc1s1	146.081	-0.683515	0.327834	-2.08494	0.0370745
Coasy	1206.42	-0.683636	0.342371	-1.99677	0.0458505
Letmd1	663.434	-0.686167	0.261054	-2.62845	0.00857752
Isca2	377.592	-0.692778	0.354242	-1.95566	0.050505
Yars2	1351.86	-0.695301	0.354916	-1.95906	0.0501061
Fastkd2	1068.32	-0.698416	0.356088	-1.96136	0.0498372
Nt5dc3	2077.39	-0.699138	0.42488	-1.6455	0.0998676
Mtif2	1094.12	-0.705719	0.265957	-2.65351	0.00796594
Rmdn1	130.797	-0.708734	0.337053	-2.10274	0.0354887
Txnrd2	417.883	-0.709801	0.365857	-1.9401	0.0523672
Dnajc19	513.928	-0.718282	0.374465	-1.91816	0.0550913
Bnip3l	4448.87	-0.725533	0.235033	-3.08694	0.00202225
Snd1	16189.2	-0.729929	0.338715	-2.15499	0.0311622
Aco2	10763.6	-0.733621	0.305888	-2.39833	0.0164699
Vwa8	2278.66	-0.738449	0.307257	-2.40336	0.0162451
Guf1	622.937	-0.741151	0.288108	-2.57248	0.0100973
Mrpl54	1247.44	-0.741983	0.425704	-1.74296	0.0813413
Cryz	849.255	-0.750371	0.292413	-2.56613	0.010284
Acsf3	749.601	-0.753852	0.260864	-2.88983	0.00385445
Msrb3	2457.43	-0.757977	0.256984	-2.94951	0.00318275
Uqcrh	2501.48	-0.762354	0.410291	-1.85808	0.0631574
Zadh2	2124.23	-0.764372	0.282697	-2.70385	0.00685405
Acp6	577.7	-0.769566	0.421139	-1.82734	0.0676483
Coq2	861.14	-0.77589	0.271503	-2.85776	0.00426648
Yrdc	966.465	-0.785474	0.468023	-1.67828	0.093292
Mtfr1	2934.36	-0.785607	0.28001	-2.80564	0.00502173
Qrsl1	564.403	-0.786501	0.350935	-2.24115	0.0250161
Mtg1	202.585	-0.786852	0.321007	-2.4512	0.0142383
Naxe	2729.11	-0.799278	0.304458	-2.62525	0.00865859
Uqcr11	1591.35	-0.800889	0.450002	-1.77975	0.0751177
Slc25a16	779.558	-0.807514	0.301086	-2.68201	0.00731819
Ccdc58	981.703	-0.807809	0.373203	-2.16453	0.0304238
Cox4i1	10434.5	-0.814801	0.283325	-2.87586	0.00402932
Trmt5	491.84	-0.814839	0.302956	-2.68963	0.00715319
Aldh7a1	2991.29	-0.815331	0.321357	-2.53715	0.0111758
Hsd17b4	4032.12	-0.822462	0.302237	-2.72125	0.00650363
Abcb10	1313.89	-0.825328	0.391805	-2.10648	0.035163
Dbt	1094.37	-0.839538	0.326889	-2.56827	0.0102208
Pcca	781.958	-0.857617	0.287683	-2.98112	0.00287201
Tars2	2152.3	-0.860267	0.336409	-2.55721	0.0105516
Cyb5b	10318.9	-0.861465	0.349564	-2.4644	0.0137243
Ppa2	1262.96	-0.868757	0.31008	-2.80171	0.0050832
Nubpl	230.847	-0.869613	0.361556	-2.4052	0.0161637
Rdh14	365.322	-0.874708	0.320025	-2.73325	0.00627136
Mettl17	489.173	-0.876384	0.31738	-2.76131	0.00575702
Pex11b	331.795	-0.876772	0.346577	-2.52981	0.0114126
Abcb8	1577.91	-0.880989	0.38153	-2.30909	0.0209384
Ndufb5	1198.19	-0.890616	0.338395	-2.63188	0.00849126
Ndufs5	114.65	-0.896431	0.437763	-2.04775	0.0405841
Mrpl11	1299.64	-0.899996	0.4134	-2.17706	0.0294763
Ddx28	716.88	-0.90277	0.258825	-3.48796	0.000486723
Ndufs6	953.759	-0.906048	0.35448	-2.55599	0.0105885
Agpat5	2852.08	-0.909345	0.347623	-2.6159	0.00889937
Etfbkmt	117.576	-0.90945	0.417768	-2.17692	0.0294863
Prodh	332.695	-0.916944	0.316472	-2.89739	0.00376279
Mrpl23	186.354	-0.924569	0.408163	-2.26519	0.0235008
Hpdl	86.9358	-0.926032	0.549494	-1.68524	0.0919415
Star	185.138	-0.945174	0.31935	-2.95968	0.00307957
Cbr4	428.446	-0.948374	0.315435	-3.00656	0.00264222
Naxd	1322.69	-0.951692	0.267867	-3.55285	0.000381085
Polrmt	1763.12	-0.955366	0.304337	-3.13917	0.00169429
Fbxl4	443.335	-0.958868	0.386804	-2.47895	0.013177
mt-Cytb	156961	-0.959283	0.274354	-3.49651	0.000471384
Gpd2	5001.87	-0.967759	0.415806	-2.32743	0.0199425
Bola1	383.699	-0.97151	0.348637	-2.78659	0.00532655
Mtx1	1268.81	-0.977404	0.329975	-2.96206	0.00305592
Decr1	949.612	-0.979751	0.244102	-4.01369	5.97768e-05
Prelid3a	149.768	-1.00378	0.350892	-2.86065	0.00422775
Tomm20	6387.75	-1.01	0.312768	-3.22922	0.0012413
Sptlc2	5832.67	-1.01679	0.371303	-2.73843	0.00617339
Rbfa	384.752	-1.01702	0.383009	-2.65534	0.00792283
mt-Nd6	23540.7	-1.02312	0.294437	-3.47484	0.000511155
Flad1	412.525	-1.02388	0.334084	-3.06474	0.00217859
mt-Nd2	94986	-1.02503	0.303822	-3.37377	0.000741459
mt-Nd4	57218.9	-1.04822	0.278078	-3.76951	0.000163566
E130311K13Rik	278.645	-1.05111	0.491834	-2.13713	0.0325873
Aldh6a1	827.235	-1.05179	0.467264	-2.25096	0.024388
Mrpl36	472.177	-1.05915	0.35867	-2.95301	0.00314692
Pdss2	560.094	-1.06417	0.421543	-2.52447	0.0115873
mt-Nd5	103684	-1.07639	0.276537	-3.89238	9.92645e-05
Atp5a1	30881.3	-1.07759	0.336329	-3.20398	0.00135544
Fars2	560.376	-1.07856	0.331026	-3.25822	0.00112113
Grpel2	1248.14	-1.09762	0.304352	-3.6064	0.000310479
Fech	1720.71	-1.1068	0.281843	-3.92701	8.60099e-05
Primpol	350.816	-1.11032	0.435993	-2.54665	0.0108762
Hspa9	61618.6	-1.11077	0.319377	-3.47792	0.000505324
Lyrm4	343.994	-1.11462	0.294536	-3.78434	0.000154117
Slc25a30	2367.23	-1.12916	0.282838	-3.99225	6.54484e-05
Ifi27	2331.04	-1.14143	0.563292	-2.02636	0.042728
Afg1l	320.024	-1.15961	0.330606	-3.50751	0.00045232
Nadk2	2576.21	-1.19616	0.455533	-2.62586	0.00864307
Pdp2	1127.15	-1.19624	0.420685	-2.84356	0.00446128
Hint3	120.045	-1.20105	0.337645	-3.55714	0.00037492
Afg3l2	4727.06	-1.20399	0.313439	-3.84124	0.000122412
Hars2	1212.92	-1.21432	0.286742	-4.23489	2.28663e-05
Me2	3398.03	-1.22245	0.422067	-2.89635	0.00377528
Prelid2	138.103	-1.22629	0.326953	-3.75065	0.000176378
C330018D20Rik	212.896	-1.2449	0.49232	-2.52865	0.0114503
Mterf2	223.32	-1.25443	0.314496	-3.98869	6.6439e-05
Miga1	1020.05	-1.26241	0.45133	-2.79708	0.0051566
Fdps	717.528	-1.26801	0.533019	-2.37892	0.0173635
mt-Nd1	166378	-1.27799	0.347232	-3.68052	0.000232758
Pet100	228.373	-1.27863	0.311719	-4.10187	4.09831e-05
Dglucy	251.026	-1.29997	0.633399	-2.05237	0.0401341
Tdrkh	848.093	-1.30672	0.316537	-4.12819	3.6563e-05
Oxsm	134.482	-1.32051	0.554959	-2.37947	0.0173375
Prorp	458.929	-1.3588	0.271812	-4.99905	5.76138e-07
Ppm1k	290.698	-1.37125	0.583399	-2.35045	0.0187505
mt-Co1	353308	-1.37508	0.291102	-4.72371	2.31585e-06
Exd2	1140.74	-1.38396	0.450264	-3.07366	0.00211453
Ak4	618.419	-1.39504	0.32974	-4.23071	2.32955e-05
Spire1	2070.27	-1.39654	0.405481	-3.44417	0.000572819
Mtpap	1278.84	-1.39946	0.360212	-3.8851	0.000102287
Ndufa2	2301.43	-1.42867	0.354381	-4.03145	5.54343e-05
Slc25a46	2132.35	-1.452	0.250873	-5.78778	7.13219e-09
Afg3l1	5001.28	-1.4543	0.287281	-5.06229	4.14258e-07
Aldh1a7	74.2854	-1.45565	0.536283	-2.71432	0.00664111
Dele1	2023.13	-1.4569	0.372695	-3.9091	9.26396e-05
Ogdhl	1654.34	-1.47027	0.550867	-2.66901	0.0076076
Acad10	336.107	-1.47576	0.542154	-2.72203	0.00648832
mt-Co3	199.173	-1.48178	0.444425	-3.33415	0.000855617
Noct	3453.23	-1.48702	0.56073	-2.65194	0.00800309
Nudt6	32.4682	-1.50731	0.484111	-3.11356	0.00184845
mt-Nd3	862.215	-1.54147	0.351024	-4.39136	1.12644e-05
Msra	250.73	-1.54297	0.480019	-3.21438	0.00130725
Chchd7	543.314	-1.54826	0.375558	-4.12256	3.74682e-05
Cbr2	433.899	-1.54865	0.487604	-3.17605	0.00149296
Dnajc15	552.465	-1.59898	0.280271	-5.70513	1.16253e-08
Fam210a	2497.45	-1.60528	0.327213	-4.90593	9.29876e-07
mt-Nd4l	74.7804	-1.60679	0.46506	-3.45502	0.000550246
Acsm3	20.695	-1.6129	0.65029	-2.48027	0.0131283
Gatb	730.18	-1.62864	0.300633	-5.41737	6.04838e-08
Osbpl1a	3172.73	-1.68702	0.44137	-3.82224	0.000132247
Spg7	4539.98	-1.83269	0.26747	-6.85195	7.28475e-12
Slc25a2	6.40448	-1.87461	1.10411	-1.69784	0.0895376
Timm21	991.697	-1.88535	0.315631	-5.97329	2.32522e-09
Rtn4ip1	508.537	-1.89563	0.308205	-6.15054	7.72185e-10
Prxl2a	787.648	-2.10025	0.580752	-3.61644	0.000298687
Pmaip1	1570.19	-2.29724	0.402366	-5.70933	1.13419e-08
mt-Atp6	14.4115	-2.36311	0.769648	-3.07037	0.00213791
Abca9	50.3744	-2.36529	1.12753	-2.09776	0.0359267
Sdsl	27.5442	-2.92302	0.784078	-3.72797	0.00019303
Chdh	10.3713	-3.6383	1.09038	-3.33671	0.000847758
Ucp1	68.8817	-8.7178	1.26261	-6.9046	5.03438e-12
*: p-value<0.1.
Each sample (WT/KO) has 3 replicates fro RNA-seq analysis.
