## Supplementary material for "Inhibition of Mul1-mediated ubiquitination promotes mitochondria-associated translation": Supp Table 3

### Sheet: MEFs-K63-SILAC
Gene	Protein names	Log FC(KO/WT)-1	Log FC(KO/WT)-2
Naca	Nascent polypeptide-associated complex subunit alpha;Nascent polypeptide-associated complex subunit alpha, muscle-specific form	1.12948	0.206268
Phb	Prohibitin	0.164014	1.11463
Slc25a5	ADP/ATP translocase 2;ADP/ATP translocase 2, N-terminally processed	0.624803	0.907506
Birc6	Baculoviral IAP repeat-containing protein 6	0.903347	0.904735
Topors	E3 ubiquitin-protein ligase Topors	0.550211	0.893983
Ugdh	UDP-glucose 6-dehydrogenase	0.442227	0.860287
Hsp90ab1	Heat shock protein HSP 90-beta	0.327112	0.759071
Nle1	Notchless protein homolog 1	0.532367	0.723165
Pkm	Pyruvate kinase PKM	0.449429	0.71721
Lrpprc	Leucine-rich PPR motif-containing protein, mitochondrial	0.0724489	0.635708
Eef1a1	Elongation factor 1-alpha 1;Elongation factor 1-alpha 2	0.254836	0.628634
Pgk1	Phosphoglycerate kinase 1;Phosphoglycerate kinase	0.287354	0.62293
Ckap5	Cytoskeleton-associated protein 5	0.471552	0.590243
Fasn	Fatty acid synthase;[Acyl-carrier-protein] S-acetyltransferase;[Acyl-carrier-protein] S-malonyltransferase;3-oxoacyl-[acyl-carrier-protein] synthase;3-oxoacyl-[acyl-carrier-protein] reductase;3-hydroxyacyl-[acyl-carrier-protein] dehydratase;Enoyl-[acyl-carrier-protein] reductase;Oleoyl-[acyl-carrier-protein] hydrolase	0.309642	0.516419
Pfn1	Profilin-1;Profilin	0.404685	0.498864
Myo1c	Unconventional myosin-Ic	0.459432	0.495593
Rpl9	60S ribosomal protein L9	0.505789	0.490467
Gnb2l1	Guanine nucleotide-binding protein subunit beta-2-like 1;Guanine nucleotide-binding protein subunit beta-2-like 1, N-terminally processed	1.10178	0.464877
Aldoa	Fructose-bisphosphate aldolase;Fructose-bisphosphate aldolase A	0.356369	0.459641
Mars	Methionine--tRNA ligase, cytoplasmic	0.0194884	0.447632
Hspa8	Heat shock cognate 71 kDa protein	0.248049	0.436268
Plk2	Serine/threonine-protein kinase PLK2	0.347552	0.429964
Gm3839	Glyceraldehyde-3-phosphate dehydrogenase	0.0230424	0.428893
Sptan1	Spectrin alpha chain, non-erythrocytic 1	0.438932	0.423309
Hsp90aa1	Heat shock protein HSP 90-alpha	0.189034	0.402831
Eif2s2	Eukaryotic translation initiation factor 2 subunit 2	0.0724489	0.398569
Sqstm1	Sequestosome-1	0.262313	0.377068
Huwe1	E3 ubiquitin-protein ligase HUWE1	0.737773	0.37529
Rpl6	60S ribosomal protein L6	0.387032	0.3639
Rpl23	60S ribosomal protein L23	0.585347	0.361207
Psma2	Proteasome subunit alpha type-2	0.0132121	0.325732
Rps3a	40S ribosomal protein S3a	0.419647	0.311271
Tcp1	T-complex protein 1 subunit alpha	0.0905825	0.308477
Slc25a4	ADP/ATP translocase 1	0.0880059	0.306379
Eif4a1	Eukaryotic initiation factor 4A-I;Eukaryotic initiation factor 4A-II;Eukaryotic initiation factor 4A-II, N-terminally processed	0.072586	0.289126
Nup205	Nucleoporin 205	0.081476	0.284514
Yy1	Transcriptional repressor protein YY1	0.132906	0.279887
Acly	ATP-citrate synthase	0.0336521	0.259544
Ipo5	Importin-5	0.190172	0.245252
Cct6a	T-complex protein 1 subunit zeta	0.131721	0.237197
Ctps1	CTP synthase 1	0.11703	0.223546
Vars	Valine--tRNA ligase	0.207893	0.189287
Ddx5	Probable ATP-dependent RNA helicase DDX5	0.232906	0.184471
Atxn2l	Ataxin-2-like protein	0.347212	0.180403
Eif3b	Eukaryotic translation initiation factor 3 subunit B	0.164271	0.172616
Rpl23a	60S ribosomal protein L23a	0.586116	0.170951
Arpc4	Actin-related protein 2/3 complex subunit 4	0.0183493	0.164786
Ran	GTP-binding nuclear protein Ran	0.307312	0.156785
Rps15a	40S ribosomal protein S15a	0.526269	0.153287
Cct3	T-complex protein 1 subunit gamma	0.00863031	0.15095
Cct5	T-complex protein 1 subunit epsilon	0.168129	0.136454
Rps8	40S ribosomal protein S8	0.824075	0.131853
Eif2s1	Eukaryotic translation initiation factor 2 subunit 1	0.263756	0.131458
Rbbp7	Histone-binding protein RBBP7;Histone-binding protein RBBP4	0.240742	0.123931
Eef1g	Elongation factor 1-gamma	0.191689	0.121015
Cct8	T-complex protein 1 subunit theta	0.144046	0.114634
Pabpc1	Polyadenylate-binding protein 1;Polyadenylate-binding protein	0.442333	0.1129
Cad	CAD protein;Glutamine-dependent carbamoyl-phosphate synthase;Aspartate carbamoyltransferase;Dihydroorotase	0.22033	0.112367
Eif4g1	Eukaryotic translation initiation factor 4 gamma 1	0.0900404	0.0768327
Psmc6	26S protease regulatory subunit 10B	0.0827026	0.0729976
Stub1	STIP1 homology and U box-containing protein 1	0.139077	0.0650208
Gm10260	40S ribosomal protein S18	0.520447	0.0639171
Rpl12	60S ribosomal protein L12	0.371949	0.0610158
Tubb4b	Tubulin beta-4B chain;Tubulin beta-4A chain	0.382944	0.0564448
Nono	Non-POU domain-containing octamer-binding protein	0.032383	0.0560285
Rps11	40S ribosomal protein S11	0.699907	0.0511633
Psmc1	26S protease regulatory subunit 4	0.103665	0.0511633
Smc2	Structural maintenance of chromosomes protein 2	0.263275	0.0467006
Tpr	Nucleoprotein TPR	0.10675	0.0451634
Abcf2	ATP-binding cassette sub-family F member 2	0.217107	0.0340748
Fam76a	Protein FAM76A	0.0894982	0.0193461
Rps16	40S ribosomal protein S16	0.345623	0.00877371
Rps20	40S ribosomal protein S20	0.088413	0.00532812
Tubb6	Tubulin beta-6 chain	0.381062	-0.0150826
Rpl27a	60S ribosomal protein L27a	0.512379	-0.0167309
Psmc3	26S protease regulatory subunit 6A	0.0204844	-0.0261022
Rps3	40S ribosomal protein S3	0.31429	-0.0267194
Arpc2	Actin-related protein 2/3 complex subunit 2	0.136979	-0.0275426
Rps4x	40S ribosomal protein S4, X isoform;40S ribosomal protein S4	0.834469	-0.0307961
Tubb5	Tubulin beta-5 chain	0.303109	-0.0442111
Cnn3	Calponin-3	0.841088	-0.0488897
Nufip2	Nuclear fragile X mental retardation-interacting protein 2	0.298893	-0.0566112
Rps14	40S ribosomal protein S14	0.646624	-0.0693005
Lsm12	Protein LSM12 homolog	0.307079	-0.0811711
Smc4	Structural maintenance of chromosomes protein;Structural maintenance of chromosomes protein 4	0.0943712	-0.119651
Copa	Coatomer subunit alpha;Coatomer subunit alpha;Xenin;Proxenin	0.0626744	-0.129134
Vcp	Transitional endoplasmic reticulum ATPase	0.214871	-0.151026
Rpl7a	60S ribosomal protein L7a	1.0212	-0.207111
Arpc1b	Actin-related protein 2/3 complex subunit 1B	0.308477	-0.219421
Hnrnpm	Heterogeneous nuclear ribonucleoprotein M	0.42503	-0.2446
Maged1	Melanoma-associated antigen D1	0.377735	-0.250766
Iqsec1	IQ motif and SEC7 domain-containing protein 1	0.0415234	-0.273012
Stt3a	Dolichyl-diphosphooligosaccharide--protein glycosyltransferase subunit STT3A	0.0542233	-0.319388
Taf2	Transcription initiation factor TFIID subunit 2	0.0866479	-0.360564
Exosc5	Exosome complex component RRP46	0.271665	-0.55296
Tfrc	Transferrin receptor protein 1	-0.00495695	0.315102
Hsd17b12	Very-long-chain 3-oxoacyl-CoA reductase	-0.00856614	0.198494
Farsb	Phenylalanine--tRNA ligase beta subunit	-0.0108174	0.0265876
Hnrnph1	Heterogeneous nuclear ribonucleoprotein H;Heterogeneous nuclear ribonucleoprotein H, N-terminally processed;Heterogeneous nuclear ribonucleoprotein H2	-0.0185419	0.219835
Ppp1cc	Serine/threonine-protein phosphatase PP1-gamma catalytic subunit	-0.0201356	-0.107694
Psmb4	Proteasome subunit beta type-4	-0.0217165	0.135666
Axin1	Axin-1	-0.0229033	-0.309127
Psmd2	26S proteasome non-ATPase regulatory subunit 2	-0.0246926	0.0391384
Anp32b	Acidic leucine-rich nuclear phosphoprotein 32 family member B	-0.0384656	-0.40379
Slc25a3	Phosphate carrier protein, mitochondrial	-0.0425014	0.3639
Bag6	Large proline-rich protein BAG6	-0.0434675	0.364236
Ddi2	Protein DDI1 homolog 2	-0.046623	-0.0901578
Tox4	TOX high mobility group box family member 4	-0.049442	0.153416
Atxn10	Ataxin-10	-0.0532691	0.326077
Hspd1	60 kDa heat shock protein, mitochondrial	-0.0623543	0.283092
Ddb1	DNA damage-binding protein 1	-0.0666389	-0.0658836
Usp14	Ubiquitin carboxyl-terminal hydrolase;Ubiquitin carboxyl-terminal hydrolase 14	-0.0681808	0.0942361
Ddx42	ATP-dependent RNA helicase DDX42	-0.0707847	-0.088086
Nup93	Nuclear pore complex protein Nup93	-0.072149	-0.195732
Psmc4	26S protease regulatory subunit 6B	-0.0739095	0.0370307
Hspa1a	Heat shock 70 kDa protein 1A;Heat shock 70 kDa protein 1B	-0.0739095	0.85599
Dyrk1a	Dual specificity tyrosine-phosphorylation-regulated kinase 1A	-0.0771476	-0.230736
Sts	Steryl-sulfatase	-0.0779392	-0.241407
Psmd1	26S proteasome non-ATPase regulatory subunit 1	-0.079539	0.449746
Ubr4	E3 ubiquitin-protein ligase UBR4	-0.0827134	0.0951818
Eif3d	Eukaryotic translation initiation factor 3 subunit D	-0.0839362	0.117828
Pspc1	Paraspeckle component 1	-0.0864921	-0.135174
Psmc2	26S protease regulatory subunit 7	-0.0883621	0.0735461
Rad23b	UV excision repair protein RAD23 homolog B	-0.0912178	-0.190306
Ubc	Polyubiquitin-B;Ubiquitin;Polyubiquitin-C;Ubiquitin;Ubiquitin-related 1;Ubiquitin-related 2;Ubiquitin-60S ribosomal protein L40;Ubiquitin;60S ribosomal protein L40;Ubiquitin-40S ribosomal protein S27a;Ubiquitin;40S ribosomal protein S27a	-0.0987064	0.0479571
Smu1	WD40 repeat-containing protein SMU1;WD40 repeat-containing protein SMU1, N-terminally processed	-0.101289	-0.231752
Psma7	Proteasome subunit alpha type-7	-0.102961	0.168129
Sfpq	Splicing factor, proline- and glutamine-rich	-0.104496	-0.184523
Tubb2b	Tubulin beta-2B chain	-0.105923	-0.896576
Eef2	Elongation factor 2	-0.105939	0.520146
Psmb5	Proteasome subunit beta type-5	-0.119683	0.0144981
Myh9	Myosin-9	-0.122648	0.693855
Rars	Arginine--tRNA ligase, cytoplasmic	-0.12688	-0.0816901
Gcn1l1	eIF-2-alpha kinase activator GCN1	-0.130808	0.0241778
Eif3a	Eukaryotic translation initiation factor 3 subunit A	-0.133052	-0.0567613
Ddx17	Probable ATP-dependent RNA helicase DDX17	-0.134002	0.173767
Psmd3	26S proteasome non-ATPase regulatory subunit 3	-0.137315	0.0156403
Abce1	ATP-binding cassette sub-family E member 1	-0.137584	0.13711
Atp5a1	ATP synthase subunit alpha, mitochondrial;ATP synthase subunit alpha	-0.139268	0.266517
Wdr5	WD repeat-containing protein 5	-0.143755	-0.19803
Snrnp200	U5 small nuclear ribonucleoprotein 200 kDa helicase	-0.144361	0.23217
Psmd4	26S proteasome non-ATPase regulatory subunit 4	-0.145749	0.302758
Psmc5	26S protease regulatory subunit 8	-0.15547	0.249506
Dars	Aspartate--tRNA ligase, cytoplasmic	-0.161573	-0.105986
Eif3c	Eukaryotic translation initiation factor 3 subunit C	-0.16238	-0.0822246
Psmb3	Proteasome subunit beta type-3	-0.166503	0.391108
Flnc	Filamin-C	-0.16835	0.303225
Chd8	Chromodomain-helicase-DNA-binding protein 8	-0.170751	-0.272332
Sec31a	Protein transport protein Sec31A	-0.177425	-0.760724
Dcaf7	DDB1- and CUL4-associated factor 7	-0.182753	-0.383059
Rabgef1	Rab5 GDP/GTP exchange factor	-0.184703	0.631989
Hspa5	78 kDa glucose-regulated protein	-0.186147	-0.116614
Mcm5	DNA helicase;DNA replication licensing factor MCM5	-0.190223	-0.371086
Ddost	Dolichyl-diphosphooligosaccharide--protein glycosyltransferase 48 kDa subunit	-0.198808	0.501923
Cfl1	Cofilin-1	-0.200531	0.165044
Ppp1ca	Serine/threonine-protein phosphatase PP1-alpha catalytic subunit	-0.202721	-0.0943102
Wdr1	WD repeat-containing protein 1	-0.210363	-0.111726
Dync1h1	Cytoplasmic dynein 1 heavy chain 1	-0.216501	-0.220698
Dhx15	Pre-mRNA-splicing factor ATP-dependent RNA helicase DHX15	-0.219488	0.284869
Psma6	Proteasome subunit alpha type-6	-0.220194	0.954196
Rpa1	Replication protein A 70 kDa DNA-binding subunit;Replication protein A 70 kDa DNA-binding subunit, N-terminally processed	-0.220917	0.0114956
Pds5b	Sister chromatid cohesion protein PDS5 homolog B	-0.225902	-0.242089
Copb2	Coatomer subunit beta	-0.229738	-0.0891292
Atn1	Atrophin-1	-0.233244	-0.0351061
Trp53	Cellular tumor antigen p53	-0.242311	0.929033
Fscn1	Fascin	-0.242908	-0.482251
Arf5	ADP-ribosylation factor 5	-0.243489	0.248413
Kars	Lysine--tRNA ligase	-0.24708	0.170822
Trim28	Transcription intermediary factor 1-beta	-0.251659	-0.183851
Flnb	Filamin-B	-0.267965	-0.0245312
Phgdh	D-3-phosphoglycerate dehydrogenase	-0.269112	0.355242
Ppp1r10	Serine/threonine-protein phosphatase 1 regulatory subunit 10	-0.269251	-0.010178
Eif3l	Eukaryotic translation initiation factor 3 subunit L	-0.275839	0.603976
Amfr	E3 ubiquitin-protein ligase AMFR	-0.278146	-0.181199
Mcm3	DNA replication licensing factor MCM3	-0.285601	-0.576734
Gmps	GMP synthase [glutamine-hydrolyzing]	-0.286111	-0.125195
Cltc	Clathrin heavy chain;Clathrin heavy chain 1	-0.290692	-0.0727255
Rere	Arginine-glutamic acid dipeptide repeats protein	-0.302724	-0.853579
Ubqln2	Ubiquilin-2	-0.302849	-0.018688
Grpel1	GrpE protein homolog 1, mitochondrial	-0.304897	-0.525455
Mcm7	DNA replication licensing factor MCM7	-0.318632	-0.693854
Hnrnpf	Heterogeneous nuclear ribonucleoprotein F;Heterogeneous nuclear ribonucleoprotein F, N-terminally processed	-0.319262	0.0425043
Mcm6	DNA helicase;DNA replication licensing factor MCM6	-0.332408	-0.541366
Nars	Asparagine--tRNA ligase, cytoplasmic	-0.33468	-0.423178
Slc39a6	Zinc transporter ZIP6	-0.336009	0.0370307
Idh1	Isocitrate dehydrogenase [NADP] cytoplasmic	-0.349125	-1.06241
Eno1	Alpha-enolase	-0.355811	0.263876
Psmb1	Proteasome subunit beta type-1	-0.361027	0.252052
Tardbp	TAR DNA-binding protein 43	-0.361898	-0.217575
Ppp1cb	Serine/threonine-protein phosphatase PP1-beta catalytic subunit	-0.361954	-0.245403
Ubr5	E3 ubiquitin-protein ligase UBR5	-0.378288	-0.336901
Phlda1	Pleckstrin homology-like domain family A member 1	-0.378719	0.546364
Ahcy	Adenosylhomocysteinase	-0.39352	0.134615
Copb1	Coatomer subunit beta	-0.403294	-0.3821
Mcm4	DNA replication licensing factor MCM4	-0.406044	-0.411253
Pa2g4	Proliferation-associated protein 2G4	-0.407325	-0.240981
Eprs	Bifunctional glutamate/proline--tRNA ligase;Glutamate--tRNA ligase;Proline--tRNA ligase	-0.409067	-0.765327
Tars	Threonine--tRNA ligase, cytoplasmic	-0.430976	-0.25708
Ckap4	Cytoskeleton-associated protein 4	-0.438816	-0.43528
Peg10	Retrotransposon-derived protein PEG10	-0.439324	-0.066518
Nlk	Serine/threonine-protein kinase NLK	-0.447485	-0.363772
Gnb2	Guanine nucleotide-binding protein G(I)/G(S)/G(T) subunit beta-2;Guanine nucleotide-binding protein G(I)/G(S)/G(T) subunit beta-1	-0.461323	-0.206479
Foxg1	Forkhead box protein G1	-0.474613	-0.137616
Flna	Filamin-A	-0.476257	-0.696891
Hnrnpk	Heterogeneous nuclear ribonucleoprotein K	-0.485337	-0.175501
Iars	Isoleucine--tRNA ligase, cytoplasmic	-0.492667	-0.28093
Hnrnpl	Heterogeneous nuclear ribonucleoprotein L	-0.506845	-0.341062
Ccnt1	Cyclin-T1	-0.553553	-0.603753
Slc39a10	Zinc transporter ZIP10	-0.574992	-0.475816
Cand1	Cullin-associated NEDD8-dissociated protein 1	-0.596645	-0.327747
Ahnak	AHNAK nucleoprotein (desmoyokin)	-0.614425	-0.511259
Serpinh1	Serpin H1	-0.615243	-0.36563
Tln1	Talin-1	-0.626446	-0.689846
Aldh18a1	Delta-1-pyrroline-5-carboxylate synthase;Glutamate 5-kinase;Gamma-glutamyl phosphate reductase	-0.653809	-0.0934326
Hadha	Trifunctional enzyme subunit alpha, mitochondrial;Long-chain enoyl-CoA hydratase;Long chain 3-hydroxyacyl-CoA dehydrogenase	-0.658925	-0.632763
Slc39a7	Zinc transporter SLC39A7	-0.667951	-0.77863
Lars	Leucine--tRNA ligase, cytoplasmic	-0.710803	-0.428003
Ldha	L-lactate dehydrogenase;L-lactate dehydrogenase A chain	-0.715391	0.445091
Hspa9	Stress-70 protein, mitochondrial	-0.76026	-0.153126
Itgb1	Integrin beta-1	-0.762363	-0.217457
Eef1d	Elongation factor 1-delta	-0.843448	-0.277342
Erp44	Endoplasmic reticulum resident protein 44	-0.860138	-0.973327
Actg1	Actin, cytoplasmic 2;Actin, cytoplasmic 2, N-terminally processed;Actin, cytoplasmic 1;Actin, cytoplasmic 1, N-terminally processed	-0.880126	-0.111726
Hsp90b1	Endoplasmin	-0.912211	-0.720469
Idh2	Isocitrate dehydrogenase [NADP], mitochondrial	-0.939261	-0.875884
Grb10	Growth factor receptor-bound protein 10	-1.27659	-2.11185
Mxra8	Matrix-remodeling-associated protein 8	-1.34615	-2.14484
Hist1h4a	Histone H4	-1.61326	1.0918
Actc1	Actin, alpha cardiac muscle 1;Actin, alpha skeletal muscle;Actin, aortic smooth muscle;Actin, gamma-enteric smooth muscle	-1.85569	-0.101428
Anxa2	Annexin A2;Annexin	-2.53433	0.104873

### Sheet: MEFs-K63-TMT
Gene	Protein names	Log FC(KO/WT)	P-value*
Tmlhe	Trimethyllysine dioxygenase, mitochondrial	26.6664	4.99639e-09
Arhgap21	Rho GTPase-activating protein 21	26.3205	0.00823606
Kctd10	BTB/POZ domain-containing adapter for CUL3-mediated RhoA degradation protein 3	25.9358	5.15113e-09
Pbxip1	Pre-B-cell leukemia transcription factor-interacting protein 1	25.8207	0.00877355
Sik3	Serine/threonine-protein kinase SIK3	25.5342	5.3017e-09
Mamld1	Mastermind-like domain-containing protein 1	25.5234	1.18827e-08
Nmnat1	Nicotinamide/nicotinic acid mononucleotide adenylyltransferase 1	25.386	0.00978412
Nedd8	NEDD8	25.1091	0.00865157
Pdzrn3	E3 ubiquitin-protein ligase PDZRN3	25.0272	7.69933e-09
Sec23ip	SEC23-interacting protein	24.8559	0.00885158
Bag3	BAG family molecular chaperone regulator 3	24.8261	6.99962e-09
Fam21	WASH complex subunit FAM21	24.7794	7.05656e-06
Wapal	Wings apart-like protein homolog	24.7636	0.0106881
Zc3h18	Zinc finger CCCH domain-containing protein 18	24.7568	0.00827203
Sos1	Son of sevenless homolog 1	24.5739	7.9014e-09
Lamb2	Laminin subunit beta-2	24.5593	1.1875e-08
Axin2	Axin-2	24.4963	1.28254e-08
Znf609	Zinc finger protein 609	24.336	0.0088046
Nf1	Neurofibromin	24.2065	8.98063e-09
Fads2	Fatty acid desaturase 2	23.2573	1.3196e-05
Stard13	StAR-related lipid transfer protein 13	23.077	5.71606e-06
Ankle2	Ankyrin repeat and LEM domain-containing protein 2	22.7033	3.66206e-05
Tns3	Tensin-3	22.3329	8.14729e-06
Topbp1	DNA topoisomerase 2-binding protein 1	22.0935	4.26776e-05
Tab2	TGF-beta-activated kinase 1 and MAP3K7-binding protein 2	21.5674	0.00270434
Mfn1	Mitofusin-1	20.7491	0.00561438
Zfp36l2	Zinc finger protein 36, C3H1 type-like 2	18.4993	0.0472608
Rrm1	Ribonucleoside-diphosphate reductase large subunit	18.4513	0.00456466
Vps13c	Vacuolar protein sorting-associated protein 13C	18.3169	0.0303757
Ehmt2	Histone-lysine N-methyltransferase EHMT2	18.1179	0.0234739
Atxn2l	Ataxin-2-like protein	18.0805	0.0350124
Map3k4	Mitogen-activated protein kinase kinase kinase 4	18.0243	0.0204104
Tjap1	Tight junction-associated protein 1	17.9297	0.0337074
Kif4	Chromosome-associated kinesin KIF4	17.9287	0.032736
Fbln2	Fibulin-2	17.675	0.0346261
Ehd1	EH domain-containing protein 1	17.6604	0.0344636
Gemin5	Gem-associated protein 5	17.6001	0.0398686
Frmd4a	FERM domain-containing protein 4A	17.5892	0.0371653
Vps26b	Vacuolar protein sorting-associated protein 26B	17.5065	0.0329599
Ints3	Integrator complex subunit 3	17.3988	0.038655
Crebbp	CREB-binding protein	17.3369	0.0330078
Fbxo21	F-box only protein 21	17.176	0.032979
Pcbp1	Poly(rC)-binding protein 1	17.1406	0.0355548
Gigyf2	PERQ amino acid-rich with GYF domain-containing protein 2	16.957	0.0331979
Ttk	Dual specificity protein kinase TTK	16.9374	0.0148373
Ass1	Argininosuccinate synthase	16.8905	0.0141019
Tbl1x	F-box-like/WD repeat-containing protein TBL1X	16.8819	0.0392931
Tanc1	Protein TANC1	16.8792	0.0381387
Eif3m	Eukaryotic translation initiation factor 3 subunit M	16.8648	0.0331375
Chd1	Chromodomain-helicase-DNA-binding protein 1	16.8315	0.0305902
Ncapd3	Condensin-2 complex subunit D3	16.7656	0.0265908
Copb2	Coatomer subunit beta	16.741	0.0400635
Ptpn14	Tyrosine-protein phosphatase non-receptor type 14	16.3964	0.0302538
Psma5	Proteasome subunit alpha type-5	16.3832	0.0376646
Wdfy3	WD repeat and FYVE domain-containing protein 3	16.3564	0.0361265
Iqsec2	IQ motif and SEC7 domain-containing protein 2	16.3201	0.0317367
Rad21	Double-strand-break repair protein rad21 homolog	15.5784	0.0427799
Card6	CARD domain-containing protein	15.5011	0.0491043
Zcchc11	Terminal uridylyltransferase 4	12.8021	0.0336456
Tcaf1	TRPM8 channel-associated factor 1	2.48693	9.25921e-05
Raver1	Ribonucleoprotein PTB-binding 1	2.46498	0.000901494
Atxn10	Ataxin-10	2.09468	0.000148507
Birc6	Baculoviral IAP repeat-containing protein 6	2.03012	0.000457974
Hsph1	Heat shock protein 105 kDa	2.01109	0.00119974
Pcx	Pyruvate carboxylase;Pyruvate carboxylase, mitochondrial	1.94025	0.00641109
Peg10	Retrotransposon-derived protein PEG10	1.89067	0.00030582
Xpo5	Exportin-5	1.81406	0.00568978
Nedd4	E3 ubiquitin-protein ligase NEDD4	1.67648	0.00394311
Anln	Actin-binding protein anillin	1.56763	0.00240494
Kif15	Kinesin-like protein KIF15	1.55814	0.00200584
Irs1	Insulin receptor substrate 1	1.54749	0.00156023
Atxn2	Ataxin-2	1.54105	0.00170298
Csrp2	Cysteine and glycine-rich protein 2	1.48337	0.00293179
Fam76b	Protein FAM76B	1.43282	0.0316003
Nrbp1	Nuclear receptor-binding protein	1.43018	0.00619236
Ddx42	ATP-dependent RNA helicase DDX42	1.39938	0.00997825
Phldb1	Pleckstrin homology-like domain family B member 1	1.37492	0.00225438
Ckap5	Cytoskeleton-associated protein 5	1.36388	0.00102182
Kmt2e	Histone-lysine N-methyltransferase 2E	1.29944	0.0108332
Sept11	Septin-11	1.17582	0.00524881
Nsun2	tRNA (cytosine(34)-C(5))-methyltransferase	1.11072	0.0237282
Smarcc1	SWI/SNF complex subunit SMARCC1	1.06611	0.0100073
Pabpc4	Polyadenylate-binding protein	1.06023	0.013999
Helz	Probable helicase with zinc finger domain	1.045	0.0314015
Fasn	Fatty acid synthase;[Acyl-carrier-protein] S-acetyltransferase;[Acyl-carrier-protein] S-malonyltransferase;3-oxoacyl-[acyl-carrier-protein] synthase;3-oxoacyl-[acyl-carrier-protein] reductase;3-hydroxyacyl-[acyl-carrier-protein] dehydratase;Enoyl-[acyl-carrier-protein] reductase;Oleoyl-[acyl-carrier-protein] hydrolase	1.04305	0.0144411
Ep300	Histone acetyltransferase p300	1.00822	0.0252798
Pabpc1	Polyadenylate-binding protein 1	0.999476	0.0228135
Marcks	Myristoylated alanine-rich C-kinase substrate	0.952935	0.0149515
Dpp9	Dipeptidyl peptidase 9	0.942511	0.0107248
Fam120c	Constitutive coactivator of PPAR-gamma-like protein 2	0.938469	0.023718
Abcf2	ATP-binding cassette sub-family F member 2	0.935161	0.0355446
Magee1	Melanoma-associated antigen E1	0.925984	0.0152419
Eif2s3x	Eukaryotic translation initiation factor 2 subunit 3, X-linked;Eukaryotic translation initiation factor 2 subunit 3, Y-linked	0.924125	0.018034
Stub1	STIP1 homology and U box-containing protein 1	0.89492	0.0321396
Pspc1	Paraspeckle component 1	0.87962	0.00858285
Trio	Triple functional domain protein	0.845269	0.024901
Eif4g1	Eukaryotic translation initiation factor 4 gamma 1	0.843531	0.0292696
Usp9x	Ubiquitin carboxyl-terminal hydrolase;Probable ubiquitin carboxyl-terminal hydrolase FAF-X	0.83335	0.0295704
Ipo4	Importin-4	0.823645	0.0249933
Huwe1	E3 ubiquitin-protein ligase HUWE1	0.813732	0.0319724
Znf281	Zinc finger protein 281	0.813013	0.0216752
Ube4b	Ubiquitin conjugation factor E4 B	0.791864	0.0300436
Dock1	Dedicator of cytokinesis protein 1	0.791025	0.0383936
Hsp90ab1	Heat shock protein HSP 90-beta	0.779879	0.0172134
Bag6	Large proline-rich protein BAG6	0.775157	0.0235896
Rxra	Retinoic acid receptor RXR-alpha	0.769045	0.0454414
Map4	Microtubule-associated protein 4	0.757895	0.0360245
Clip2	CAP-Gly domain-containing linker protein 2	0.735128	0.0442603
Gcn1l1	eIF-2-alpha kinase activator GCN1	0.719847	0.0360341
Cdc73	Parafibromin	0.712601	0.0453645
Hdlbp	Vigilin	0.691087	0.0378627
Copg1	Coatomer subunit gamma-1	0.674564	0.0427612
Pds5a	Sister chromatid cohesion protein PDS5 homolog A	0.665632	0.0455196
Skiv2l	Exosome RNA helicase MTR4	0.654968	0.0448193
Ddx17	Probable ATP-dependent RNA helicase DDX17	-0.637502	0.0400252
Smu1	WD40 repeat-containing protein SMU1;WD40 repeat-containing protein SMU1, N-terminally processed	-0.652087	0.0345723
Usp34	Ubiquitin carboxyl-terminal hydrolase;Ubiquitin carboxyl-terminal hydrolase 34	-0.666306	0.0462543
Pdlim5	PDZ and LIM domain protein 5	-0.670714	0.0481398
Rnf2	E3 ubiquitin-protein ligase RING2	-0.684408	0.0419968
Lman1	Protein ERGIC-53	-0.689717	0.0487341
Ahi1	Jouberin	-0.724773	0.0478819
Nfs1	Cysteine desulfurase, mitochondrial	-0.737486	0.0429313
Ogdh	2-oxoglutarate dehydrogenase, mitochondrial	-0.757332	0.0367817
Zfyve1	Zinc finger FYVE domain-containing protein 1	-0.761813	0.0362137
Lonp1	Lon protease homolog, mitochondrial	-0.780219	0.0416702
Hyou1	Hypoxia up-regulated protein 1	-0.795966	0.0397407
Sars	Serine--tRNA ligase, cytoplasmic	-0.806462	0.0460935
Acaa2	3-ketoacyl-CoA thiolase, mitochondrial	-0.806811	0.046791
Jmjd1c	Probable JmjC domain-containing histone demethylation protein 2C	-0.821953	0.038635
Eea1	Early endosome antigen 1	-0.824972	0.0272083
Tpr	Nucleoprotein TPR	-0.836283	0.0142084
Echdc2	Enoyl-CoA hydratase domain-containing protein 2, mitochondrial	-0.859935	0.0349271
Actn1	Alpha-actinin-1	-0.879839	0.00856931
Znf143	Zinc finger protein 143	-0.896802	0.0345596
Matr3	Matrin-3	-0.909463	0.0232449
Pck2	Phosphoenolpyruvate carboxykinase [GTP], mitochondrial	-0.910392	0.0481021
Prpf4b	Serine/threonine-protein kinase PRP4 homolog	-0.929257	0.033839
Hspa5	78 kDa glucose-regulated protein	-0.931037	0.00848401
Cap1	Adenylyl cyclase-associated protein 1	-0.941665	0.0228278
Lamb1	Laminin subunit beta-1	-0.95513	0.0350793
Pycr2	Pyrroline-5-carboxylate reductase 2	-0.957713	0.0139115
Rps25	40S ribosomal protein S25	-1.00477	0.0470599
Pa2g4	Proliferation-associated protein 2G4	-1.02238	0.0110177
Iqgap1	Ras GTPase-activating-like protein IQGAP1	-1.02667	0.0130784
Aldoa	Fructose-bisphosphate aldolase A;Fructose-bisphosphate aldolase	-1.02878	0.0264667
Sgpl1	Sphingosine-1-phosphate lyase 1	-1.03244	0.0323757
Phgdh	D-3-phosphoglycerate dehydrogenase	-1.0391	0.0366881
Sts	Steryl-sulfatase	-1.04128	0.0154796
Hspg2	Basement membrane-specific heparan sulfate proteoglycan core protein;Endorepellin;LG3 peptide	-1.04403	0.0187248
Ring1	E3 ubiquitin-protein ligase RING1	-1.04664	0.00709512
Nars	Asparagine--tRNA ligase, cytoplasmic	-1.05848	0.0404916
Tubb6	Tubulin beta-6 chain	-1.09684	0.0112652
Fdps	Farnesyl pyrophosphate synthase	-1.13665	0.0147899
Ahnak	AHNAK nucleoprotein	-1.18123	0.00714456
Trap1	Heat shock protein 75 kDa, mitochondrial	-1.18569	0.00427387
Actg1	Actin, cytoplasmic 2;Actin, cytoplasmic 2, N-terminally processed;Actin, cytoplasmic 1;Actin, cytoplasmic 1, N-terminally processed	-1.19448	0.035315
Cald1	Caldesmon 1	-1.21485	0.0377573
Wdr24	WD repeat-containing protein 24	-1.24409	0.0366329
Aldh1l2	Mitochondrial 10-formyltetrahydrofolate dehydrogenase	-1.25044	0.00198678
Dcp1b	mRNA-decapping enzyme 1B	-1.26679	0.00772117
Colgalt1	Procollagen galactosyltransferase 1	-1.28978	0.0322468
Hpdl	4-hydroxyphenylpyruvate dioxygenase-like protein	-1.31275	0.00509399
Snd1	Staphylococcal nuclease domain-containing protein 1	-1.32945	0.00561507
Atp5a1	ATP synthase subunit alpha, mitochondrial;ATP synthase subunit alpha	-1.37171	0.00444798
Lars	Leucine--tRNA ligase, cytoplasmic	-1.37385	0.00170497
Hsp90b1	Endoplasmin	-1.49779	0.00219761
Pdia6	Protein disulfide-isomerase A6	-1.51249	0.0296778
Rab11fip5	Rab11 family-interacting protein 5	-1.55452	0.00683129
Shmt2	Serine hydroxymethyltransferase	-1.60032	0.00376125
1110037F02Rik	Protein virilizer homolog	-1.60219	0.00362843
Auh	Methylglutaconyl-CoA hydratase, mitochondrial	-1.72347	0.00607949
Slc4a7	Anion exchange protein;Sodium bicarbonate cotransporter 3	-1.79444	0.000543614
Tmpo	Lamina-associated polypeptide 2, isoforms alpha/zeta	-1.81044	0.00189891
Hk1	Hexokinase;Hexokinase-1	-1.82763	0.00397382
Myo6	Unconventional myosin-VI	-1.84708	0.00809375
Zscan26	Zinc finger and SCAN domain-containing protein 26	-1.84974	0.000439149
Hspa9	Stress-70 protein, mitochondrial	-2.07758	0.000192234
Gvin1	Interferon-induced very large GTPase 1	-2.80275	0.0161906
Btbd11	Ankyrin repeat and BTB/POZ domain-containing protein BTBD11	-2.83574	0.00100485
Idh2	Isocitrate dehydrogenase [NADP], mitochondrial	-2.9738	0.00161219
Nampt	Nicotinamide phosphoribosyltransferase	-15.3001	0.0368818
Lonp2	Lon protease homolog 2, peroxisomal	-15.6057	0.0397095
Calm1	Calmodulin-1	-15.8928	0.0215603
Suclg2	Succinyl-CoA ligase [GDP-forming] subunit beta, mitochondrial	-15.9171	0.0385935
Supt16	FACT complex subunit SPT16	-15.9914	0.0403428
Ercc3	TFIIH basal transcription factor complex helicase XPB subunit	-16.8241	0.0201439
Etfa	Electron transfer flavoprotein subunit alpha, mitochondrial	-17.1224	0.0212584
Naa35	N-alpha-acetyltransferase 35, NatC auxiliary subunit	-17.4667	0.0353335
Cpne3	Copine-3	-17.5356	0.0397067
Dld	Dihydrolipoyl dehydrogenase, mitochondrial	-17.6259	0.0444619
Mgea5	Protein O-GlcNAcase	-17.6355	0.0340099
Mccc2	Methylcrotonoyl-CoA carboxylase beta chain, mitochondrial	-17.8223	0.0204117
Fxr1	Fragile X mental retardation syndrome-related protein 1	-17.8941	0.0347212
Hnrnpd	Heterogeneous nuclear ribonucleoprotein D0	-17.9121	0.0203243
Zfp655	Zfp655 protein	-17.9867	0.0262287
Actr8	Actin-related protein 8	-18.2204	0.0318271
Cactin	Cactin	-18.2382	0.0205671
Tpi1	Triosephosphate isomerase	-18.4155	0.0208588
Tmem173	Stimulator of interferon genes protein	-18.5153	0.0209182
Hspa4l	Heat shock 70 kDa protein 4L	-18.5625	0.0312084
Slc25a3	Phosphate carrier protein, mitochondrial	-18.7329	0.0352236
Rpl26	60S ribosomal protein L26	-18.8218	0.0269582
Spg20	Spartin	-18.8536	0.0211767
Gpnmb	Transmembrane glycoprotein NMB	-18.9672	0.0328758
Amot	Angiomotin	-19.131	0.0268749
Cp	Ceruloplasmin	-20.0557	0.00499208
Adar	Double-stranded RNA-specific adenosine deaminase	-20.1268	0.0247223
Tbpl1	TATA box-binding protein-like protein 1	-22.91	0.000120497
Ktn1	Kinectin	-23.384	0.00315716
Sp3	Transcription factor Sp3	-23.3942	7.18705e-05
Zkscan1	Zinc finger protein with KRAB and SCAN domains 1	-23.4369	2.82751e-06
Supv3l1	ATP-dependent RNA helicase SUPV3L1, mitochondrial	-26.0404	0.000667719
Ino80	DNA helicase INO80	-26.6521	1.70045e-11
Ywhaz	14-3-3 protein zeta/delta	-27.0588	3.90014e-10
Fubp1	Far upstream element-binding protein 1	-27.069	5.66077e-12
Znf608	Zinc finger protein 608	-27.18	1.11218e-11
Wdr33	pre-mRNA 3 end processing protein WDR33	-27.2807	2.08213e-12
Ccser2	Serine-rich coiled-coil domain-containing protein 2	-19.6822	0.0517334
Rpsa	40S ribosomal protein SA	-1.04183	0.051961
Ccdc33	Coiled-coil domain-containing protein 33	17.244	0.0520666
Anapc1	Anaphase-promoting complex subunit 1	0.669492	0.0523433
Eno1	Alpha-enolase;Enolase	-1.03022	0.0524119
C330027C09Rik	Protein CIP2A	0.644111	0.0529824
Uhrf1bp1	UHRF1-binding protein 1-like	16.5023	0.0530108
Vta1	Vacuolar protein sorting-associated protein VTA1 homolog	-0.682066	0.0530351
Fads3	Fatty acid desaturase 3	16.2083	0.0531636
Hsd17b4	Peroxisomal multifunctional enzyme type 2;(3R)-hydroxyacyl-CoA dehydrogenase;Enoyl-CoA hydratase 2	-18.8022	0.0531659
Ctnnb1	Catenin beta-1	15.9845	0.0534683
Hnrnpul1	Heterogeneous nuclear ribonucleoprotein U-like protein 1	15.9583	0.0534715
Clasp2	CLIP-associating protein 2	16.7185	0.0536013
Msh6	DNA mismatch repair protein Msh6	15.6202	0.0538987
Clic1	Chloride intracellular channel protein 1	15.4048	0.0541468
Top1	DNA topoisomerase 1	0.911456	0.054743
Ddb2	DNA damage-binding protein 2	-0.878961	0.0549119
*: p value<0.055, data from 3 replicates

### Sheet: MB231-K63-SILAC
Gene	Protein names	Log FC(KO/WT)-1	Log FC(KO/WT)-2
CSE1L	Exportin-2	0.426211	0.248535
PSMC4	26S protease regulatory subunit 6B	0.225275	0.452279
PHLDA1	Pleckstrin homology-like domain family A member 1	0.340505	0.385376
EIF3L	Eukaryotic translation initiation factor 3 subunit L	0.377512	0.351063
HSPA1B	Heat shock 70 kDa protein 1B;Heat shock 70 kDa protein 1A	0.354226	0.349592
FLNB	Filamin-B	0.262072	0.304745
CCT8	T-complex protein 1 subunit theta	0.0805212	0.273337
GANAB	Neutral alpha-glucosidase AB	0.236462	0.269512
IK	Protein Red	0.168129	0.251083
CCT6A	T-complex protein 1 subunit zeta	0.0972062	0.250477
RPS11	40S ribosomal protein S11	0.266397	0.242694
SMU1	WD40 repeat-containing protein SMU1;WD40 repeat-containing protein SMU1, N-terminally processed	0.0297002	0.239031
EEF1G	Elongation factor 1-gamma	0.313014	0.225275
TCP1	T-complex protein 1 subunit alpha	0.0724489	0.214498
CALR	Calreticulin	0.246347	0.202261
EIF3A	Eukaryotic translation initiation factor 3 subunit A	0.00776959	0.122076
IARS	Isoleucine--tRNA ligase, cytoplasmic	0.214995	0.118626
PRKDC	DNA-dependent protein kinase catalytic subunit	0.0184917	0.107286
PABPC1	Polyadenylate-binding protein;Polyadenylate-binding protein 1	0.325271	0.0798389
PSMD3	26S proteasome non-ATPase regulatory subunit 3	0.22033	0.0769695
TLN1	Talin-1	0.132906	0.0698396
VPS26A	Vacuolar protein sorting-associated protein 26A	0.0835197	0.00992041
TUBA1C	Tubulin alpha-1C chain;Tubulin alpha-1B chain;Tubulin alpha-1A chain;Tubulin alpha-3C/D chain;Tubulin alpha-8 chain;Tubulin alpha-3E chain	0.248292	-0.00482667
YY1	Transcriptional repressor protein YY1	0.215865	-0.0158555
ACLY	ATP-citrate synthase	0.0681893	-0.0177529
CLTC	Clathrin heavy chain;Clathrin heavy chain 1	0.065848	-0.028484
TAF2	Transcription initiation factor TFIID subunit 2	0.0680516	-0.0429621
UBB	Ubiquitin-60S ribosomal protein L40;Ubiquitin;60S ribosomal protein L40;Ubiquitin-40S ribosomal protein S27a;Ubiquitin;40S ribosomal protein S27a;Polyubiquitin-B;Ubiquitin;Polyubiquitin-C;Ubiquitin	0.0672257	-0.0753984
LARS	Leucine--tRNA ligase, cytoplasmic	0.250355	-0.0901424
PFN1	Profilin-1	0.0915306	-0.183753
RPS18	40S ribosomal protein S18	0.103397	-0.215546
CAD	CAD protein;Glutamine-dependent carbamoyl-phosphate synthase;Aspartate carbamoyltransferase;Dihydroorotase	0.0243197	-0.390869
TUBB	Tubulin beta chain;Tubulin beta-2B chain;Tubulin beta-2A chain	0.154194	-0.393065
DYNC1H1	Cytoplasmic dynein 1 heavy chain 1	0.0487942	-0.412385
CCT4	T-complex protein 1 subunit delta	0.103934	-0.588943
RPL27A	60S ribosomal protein L27a	-0.00943717	-0.0451337
CHD8	Chromodomain-helicase-DNA-binding protein 8	-0.00981478	-0.172636
DCAF7	DDB1- and CUL4-associated factor 7	-0.0105122	-0.0593296
WDR5	WD repeat-containing protein 5	-0.0141644	-0.549599
RPS3	40S ribosomal protein S3	-0.0168477	-0.146292
HSP90AA1	Heat shock protein HSP 90-alpha	-0.0173878	0.122474
HNRNPK	Heterogeneous nuclear ribonucleoprotein K	-0.0265283	-0.503405
HSPA8	Heat shock cognate 71 kDa protein	-0.0278809	-0.0742436
FASN	Fatty acid synthase;[Acyl-carrier-protein] S-acetyltransferase;[Acyl-carrier-protein] S-malonyltransferase;3-oxoacyl-[acyl-carrier-protein] synthase;3-oxoacyl-[acyl-carrier-protein] reductase;3-hydroxyacyl-[acyl-carrier-protein] dehydratase;Enoyl-[acyl-carrier-protein] reductase;Oleoyl-[acyl-carrier-protein] hydrolase	-0.0318429	0.0415234
HSPA9	Stress-70 protein, mitochondrial	-0.0492778	0.0684645
HSP90AB1	Heat shock protein HSP 90-beta	-0.054617	0.0590783
PSMD2	26S proteasome non-ATPase regulatory subunit 2	-0.0640877	-0.172848
FLNA	Filamin-A	-0.0673492	0.269033
NUFIP2	Nuclear fragile X mental retardation-interacting protein 2	-0.0719671	-0.455515
RPS16	40S ribosomal protein S16	-0.0886382	-0.0623543
DDX42	ATP-dependent RNA helicase DDX42	-0.0965298	0.0316775
WDR82	WD repeat-containing protein 82	-0.107586	-0.142847
RARS	Arginine--tRNA ligase, cytoplasmic	-0.115629	0.0963968
PKM	Pyruvate kinase PKM;Pyruvate kinase	-0.14081	-0.629679
PSMC2	26S protease regulatory subunit 7	-0.152356	-0.30292
DDX5	Probable ATP-dependent RNA helicase DDX5	-0.153639	-0.0741221
MCM5	DNA helicase;DNA replication licensing factor MCM5	-0.157657	-0.118993
RBM33	RNA-binding protein 33	-0.185277	-0.258235
EEF1A1P5	Putative elongation factor 1-alpha-like 3;Elongation factor 1-alpha 1;Elongation factor 1-alpha;Elongation factor 1-alpha 2	-0.188808	-0.231769
RPL23A	60S ribosomal protein L23a	-0.189039	-0.125825
HSPA5	78 kDa glucose-regulated protein	-0.205896	0.0708015
VCP	Transitional endoplasmic reticulum ATPase	-0.215764	-0.287501
PPP1CB	Serine/threonine-protein phosphatase;Serine/threonine-protein phosphatase PP1-beta catalytic subunit	-0.222178	-0.507275
HSP90B1	Endoplasmin	-0.222448	0.0480967
LRPPRC	Leucine-rich PPR motif-containing protein, mitochondrial	-0.246738	0.0254541
RPS4X	40S ribosomal protein S4, X isoform	-0.253292	-0.298815
RPS6	40S ribosomal protein S6	-0.274093	0.0539454
ARF3	ADP-ribosylation factor 5;ADP-ribosylation factor 4;ADP-ribosylation factor 1;ADP-ribosylation factor 3	-0.310289	-0.258494
FLNC	Filamin-C	-0.352142	-0.20307
PPP1CC	Serine/threonine-protein phosphatase;Serine/threonine-protein phosphatase PP1-gamma catalytic subunit	-0.378926	0.0192037
SFPQ	Splicing factor, proline- and glutamine-rich	-0.435144	-0.457514
LRRC59	Leucine-rich repeat-containing protein 59	-0.438542	-0.392156
NONO	Non-POU domain-containing octamer-binding protein	-0.447328	-0.324581
ATP2A2	Sarcoplasmic/endoplasmic reticulum calcium ATPase 2;Sarcoplasmic/endoplasmic reticulum calcium ATPase 1	-0.45694	-0.184998
MTHFD1	C-1-tetrahydrofolate synthase, cytoplasmic;Methylenetetrahydrofolate dehydrogenase;Methenyltetrahydrofolate cyclohydrolase;Formyltetrahydrofolate synthetase;C-1-tetrahydrofolate synthase, cytoplasmic, N-terminally processed	-0.477201	-0.296758
TFRC	Transferrin receptor protein 1;Transferrin receptor protein 1, serum form	-0.481445	-0.204466
HSPD1	60 kDa heat shock protein, mitochondrial	-0.52309	-0.12986
PPP1R10	Serine/threonine-protein phosphatase 1 regulatory subunit 10	-0.564627	-0.188365
ACTG1	Actin, cytoplasmic 2;Actin, cytoplasmic 2, N-terminally processed;Actin, cytoplasmic 1;Actin, cytoplasmic 1, N-terminally processed;Actin, gamma-enteric smooth muscle;Actin, alpha skeletal muscle;Actin, alpha cardiac muscle 1;Actin, aortic smooth muscle	-0.616017	-0.244053
ALDOA	Fructose-bisphosphate aldolase;Fructose-bisphosphate aldolase A	-0.89392	-0.569843
TUFM	Elongation factor Tu, mitochondrial	-0.898431	-0.88566
ALDOC	Fructose-bisphosphate aldolase;Fructose-bisphosphate aldolase C	-1.04454	-0.835729
ATP1A1	Sodium/potassium-transporting ATPase subunit alpha-1	-1.06416	-0.835677
KRT14	Keratin, type I cytoskeletal 14	-1.97098	-0.648575
KRT10	Keratin, type I cytoskeletal 10	-2.19027	-3.23814
KRT9	Keratin, type I cytoskeletal 9	-2.50177	-2.6827
KRT1	Keratin, type II cytoskeletal 1	-2.90909	-2.47289
													RAB15
